# Subgroup-specific gene expression profiles and mixed epistasis in chronic lymphocytic leukemia

**DOI:** 10.1101/2021.04.16.440134

**Authors:** Almut Lütge, Junyan Lu, Jennifer Hüllein, Tatjana Walther, Leopold Sellner, Bian Wu, Richard Rosenquist, Christopher C. Oakes, Sascha Dietrich, Wolfgang Huber, Thorsten Zenz

**Affiliations:** Genome Biology Unit, EMBL, Heidelberg, 69117, Germany; Department of Molecular Life Sciences, University of Zurich, Zurich, Switzerland; SIB Swiss Institute of Bioinformatics, University of Zurich, Zurich, Switzerland; Molecular Therapy in Hematology and Oncology & Department of Translational Oncology, NCT and DKFZ, Heidelberg, Germany; Department of Medicine V, Heidelberg University Hospital, Heidelberg, Germany; Cancer Center, Union Hospital, Tongji Medical College, Huazhong University of Science and Technology, Wuhan 430022, China; Department of Molecular Medicine and Surgery, Karolinska Institutet, Stockholm, Sweden; Clinical Genetics, Karolinska University Hospital, Solna, Sweden; Department of Internal Medicine, Division of Hematology, The Ohio State University, Columbus, USA; Department of Medical Oncology and Hematology, University Hospital Zurich, Zurich, Switzerland

## Abstract

Despite the extensive catalogue of recurrent mutations in chronic lymphocytic leukaemia (CLL), the diverse molecular driving events and the resulting range of disease phenotypes remain incompletely understood. To study the molecular heterogeneity of CLL, we performed RNA-sequencing on 184 CLL patient samples. Unsupervised analysis revealed two major independent axes of gene expression variation: the first one aligned with the mutational status of the immunoglobulin heavy variable (IGHV) genes, and concomitantly, with the three-group stratification of CLL by global DNA methylation pattern, and affected biological functions including B- and T-cell receptor signaling. The second one aligned with trisomy 12 status and affected chemokine signaling. Furthermore, we searched for differentially expressed genes associated with gene mutations and copy-number aberrations and detected strong signatures for *TP53, BRAF* and *SF3B1*, as well as for del(11)(q22.3), del(17)(p13) and del(13)(q14) beyond the dosage effect. We discovered strong non-additive effects (i.e., genetic interactions, or epistasis) of IGHV mutation status and trisomy 12 on multiple phenotypes, including the expression of 893 genes. Multiple types of epistasis were observed, including synergy, buffering, suppression and inversion. Our study reveals previously underappreciated gene expression signatures for (epi)genomic variants in CLL and the presence of epistasis between them. The findings will serve as a reference for a functional resolution of CLL molecular heterogeneity.
