## Supplementary Table S1 for "Subgroup-specific gene expression profiles and mixed epistasis in chronic lymphocytic leukemia"

### Sheet: Sheet1
	gender	diagnosis	treatment	IGHV.status	Methylation_Cluster	trisomy12	del11q22.3	SF3B1	BRAF	NOTCH1	del17p13	Patient.ID	RNAprep	year.of.diagnosis	year.of.first.treatment
1	m	CLL	Yes	M	IP	0	0	1	0	0	0	P0002	Pellet	1993	2011
2	m	CLL	Yes	M	HP	0	0	0	0	0	0	P0004	CD19+	1999	2012
3	f	CLL	Yes	U	LP	0	1	0	1	0	0	P0005	Pellet	2002	2010
4	m	CLL	Yes	U	LP	0	1	1	0	0	0	P0006	CD19+	2007	2011
5	f	CLL	No	U	LP	0	0	0	0	0	0	P0010	CD19+	2010	#N/A
6	f	CLL	Yes	M	HP	0	0	0	0	0	0	P0011	CD19+	2000	2012
7	f	CLL	Yes	U	LP	0	0	1	1	0	1	P0012	Pellet	2003	2003
8	m	CLL	Yes	U	LP	0	0	0	0	1	0	P0016	Pellet	1998	2003
9	f	CLL	Yes	U	LP	0	0	0	0	0	1	P0018	Pellet	2008	2009
10	f	CLL	Yes	U	LP	1	0	0	0	0	0	P0020	Pellet	2004	2011
11	m	CLL	No	M	IP	1	0	0	0	0	1	P0021	CD19+	2003	#N/A
12	m	CLL	Yes	U	LP	0	1	0	1	0	0	P0023	Pellet	2009	2011
13	f	CLL	No	M	HP	0	0	0	0	0	0	P0024	CD19+	2008	#N/A
14	f	CLL	Yes	U	IP	0	1	0	0	0	0	P0026	CD19+	2000	2003
15	m	CLL	No	M	HP	0	0	0	0	1	0	P0027	CD19+	2006	#N/A
16	m	CLL	No	M	HP	0	0	0	0	0	0	P0028	Pellet	2011	#N/A
17	m	CLL	Yes	M	HP	0	0	0	0	0	0	P0029	CD19+	2007	2012
18	m	CLL	No	#N/A	#N/A	0	0	0	0	0	0	P0030	CD19+	2003	#N/A
19	f	CLL	Yes	U	LP	0	1	0	1	0	0	P0031	Pellet	2003	2005
20	m	CLL	No	M	HP	0	0	0	0	0	0	P0032	CD19+	2011	#N/A
21	m	CLL	Yes	U	LP	0	0	0	0	0	0	P0036	CD19+	2005	2012
22	f	Atyp. CLL	Yes	M	HP	1	0	0	0	0	0	P0038	Pellet	2008	2012
23	f	CLL	Yes	M	IP	0	0	0	0	0	0	P0042	Pellet	2002	2006
24	m	CLL	Yes	U	LP	0	0	0	0	0	1	P0043	Pellet	2011	2013
25	f	CLL	Yes	M	IP	1	0	0	0	0	0	P0045	CD19+	2009	2013
26	f	CLL	No	M	HP	0	0	1	0	0	0	P0047	CD19+	2004	#N/A
27	f	CLL	Yes	M	HP	0	0	0	0	0	1	P0050	CD19+	1987	1996
28	f	CLL	No	M	HP	0	0	0	0	0	0	P0051	CD19+	2003	#N/A
29	m	CLL	No	M	IP	0	0	0	0	0	0	P0053	CD19+	2011	#N/A
30	m	CLL	No	M	HP	0	0	0	0	0	0	P0054	CD19+	2008	#N/A
31	f	CLL	No	M	HP	0	0	0	0	0	0	P0056	CD19+	2008	#N/A
32	f	CLL	No	#N/A	#N/A	0	0	0	0	0	0	P0059	CD19+	2011	#N/A
33	f	CLL	No	M	IP	0	0	1	0	0	0	P0060	CD19+	2011	#N/A
34	m	CLL	No	M	HP	0	0	0	0	0	0	P0065	CD19+	2008	#N/A
35	f	CLL	Yes	U	LP	0	1	1	1	0	1	P0066	CD19+	2006	2010
36	f	CLL	Yes	U	LP	0	1	0	0	0	0	P0067	CD19+	2006	2008
37	m	CLL	Yes	U	IP	0	1	1	0	0	0	P0069	CD19+	2008	2009
38	m	CLL	Yes	U	LP	0	1	1	0	0	0	P0070	CD19+	2007	2008
39	m	CLL	No	M	HP	0	0	0	0	0	0	P0071	CD19+	1986	#N/A
40	m	CLL	Yes	U	LP	0	0	1	1	0	1	P0072	Pellet	2005	2006
41	f	CLL	Yes	U	IP	0	0	1	0	1	0	P0074	CD19+	2006	2010
42	m	CLL	No	M	IP	0	0	0	0	0	0	P0078	CD19+	2010	#N/A
43	m	CLL	Yes	#N/A	#N/A	0	0	0	0	0	0	P0085	CD19+	2010	2012
44	f	CLL	Yes	U	LP	1	0	0	0	0	0	P0087	CD19+	2008	2008
45	f	CLL	Yes	M	IP	0	1	0	0	0	0	P0092	CD19+	1994	2013
46	f	CLL	No	M	HP	0	0	0	0	0	0	P0094	CD19+	2009	#N/A
47	m	CLL	Yes	M	HP	0	0	0	0	0	0	P0095	Pellet	2006	2014
48	m	CLL	No	#N/A	#N/A	1	0	0	0	0	0	P0098	CD19+	2007	#N/A
49	m	CLL	No	M	HP	0	0	0	0	0	0	P0099	Pellet	1991	#N/A
50	m	CLL	No	M	HP	0	0	0	0	0	0	P0100	CD19+	2006	#N/A
51	f	CLL	No	M	IP	0	1	1	0	0	0	P0105	Pellet	2009	#N/A
52	m	CLL	No	M	HP	1	0	0	0	0	0	P0107	CD19+	1996	#N/A
53	m	CLL	No	U	HP	0	0	0	0	0	0	P0108	CD19+	2001	#N/A
54	m	CLL	No	M	#N/A	1	0	0	0	0	0	P0308	CD19+	2011	#N/A
55	f	CLL	Yes	M	IP	0	0	0	0	0	0	P0309	Pellet	2009	2014
56	m	CLL	Yes	#N/A	LP	0	1	0	0	0	0	P0314	CD19+	2006	2006
57	f	CLL	Yes	U	LP	0	1	0	0	1	0	P0315	CD19+	2005	2007
58	m	CLL	Yes	U	LP	0	0	0	0	0	0	P0341	CD19+	2007	2009
59	f	Atyp. CLL	No	#N/A	#N/A	1	0	0	0	0	0	P0345	CD19+	2011	#N/A
60	f	CLL	Yes	U	LP	0	0	1	0	0	1	P0347	Pellet	2002	2008
61	m	CLL	No	#N/A	HP	0	0	0	0	0	0	P0349	CD19+	2010	#N/A
62	m	CLL	Yes	U	IP	0	1	1	0	0	0	P0352	CD19+	2009	2012
63	m	CLL	Yes	M	IP	0	0	0	0	0	1	P0353	CD19+	2010	2010
64	m	CLL	Yes	#N/A	#N/A	0	1	0	0	0	0	P0359	CD19+	2006	2010
65	f	CLL	No	U	LP	0	0	0	0	0	0	P0362	CD19+	2009	#N/A
66	m	CLL	Yes	U	LP	0	1	0	0	0	0	P0367	Pellet	2008	2011
67	m	CLL	Yes	U	LP	0	1	0	0	0	0	P0369	CD19+	2009	2013
68	m	CLL	Yes	U	LP	0	1	0	0	0	0	P0427	CD19+	2005	2008
69	f	CLL	Yes	M	HP	0	0	0	0	0	0	P0428	CD19+	2006	2014
70	m	CLL	No	M	IP	0	0	0	0	0	0	P0429	CD19+	2005	#N/A
71	m	CLL	No	#N/A	HP	0	0	0	0	0	0	P0430	CD19+	2005	#N/A
72	m	CLL	No	M	LP	0	1	0	0	0	0	P0432	CD19+	2012	#N/A
73	m	CLL	Yes	U	LP	0	1	1	0	0	0	P0433	CD19+	2006	2009
74	m	CLL	Yes	U	HP	0	0	0	0	0	0	P0437	CD19+	2003	2010
75	f	CLL	No	M	HP	0	0	0	0	0	0	P0440	CD19+	2009	#N/A
76	f	CLL	Yes	M	HP	0	0	0	0	0	0	P0441	CD19+	2011	2013
77	f	CLL	Yes	M	IP	0	1	1	0	0	0	P0445	Pellet	2000	2002
78	f	CLL	No	U	LP	0	0	0	0	0	0	P0460	Pellet	2011	#N/A
79	m	CLL	Yes	M	HP	1	0	1	0	0	0	P0462	CD19+	2004	2012
80	f	CLL	Yes	U	LP	0	1	0	0	0	0	P0464	CD19+	2012	2013
81	f	CLL	No	#N/A	HP	0	0	0	0	0	0	P0466	CD19+	2006	#N/A
82	m	CLL	Yes	U	LP	0	0	1	0	0	0	P0467	CD19+	2008	2008
83	f	CLL	No	M	HP	0	0	0	0	0	0	P0471	CD19+	2012	#N/A
84	m	CLL	No	M	HP	0	0	0	0	0	1	P0472	CD19+	2007	#N/A
85	f	CLL	No	M	HP	0	0	0	0	0	0	P0473	CD19+	2002	#N/A
86	f	CLL	No	U	LP	1	0	0	0	0	1	P0474	CD19+	2009	#N/A
87	m	CLL	Yes	M	HP	0	0	1	1	0	0	P0477	CD19+	2009	2013
88	m	CLL	No	U	LP	0	0	0	0	0	0	P0478	CD19+	2006	#N/A
89	m	CLL	No	#N/A	#N/A	0	0	0	0	0	0	P0479	CD19+	2009	#N/A
90	m	CLL (DD Leuk B-NHL)	Yes	M	HP	0	0	0	0	0	0	P0480	CD19+	2008	2012
91	m	CLL	No	M	HP	0	0	0	0	0	0	P0482	CD19+	2009	#N/A
92	m	CLL	Yes	U	LP	0	1	0	0	1	0	P0484	CD19+	2011	2013
93	m	CLL	Yes	M	HP	0	0	0	0	0	0	P0485	Pellet	1994	2013
94	m	CLL	No	U	LP	1	0	0	0	1	0	P0487	CD19+	2012	#N/A
95	m	CLL	No	M	HP	0	0	0	0	0	0	P0488	CD19+	2002	#N/A
96	m	CLL	Yes	U	LP	0	1	0	0	0	0	P0491	CD19+	2004	2005
97	m	CLL	No	M	HP	0	0	0	0	0	0	P0493	CD19+	2006	#N/A
98	m	CLL	No	M	IP	1	0	0	0	0	0	P0494	CD19+	2011	#N/A
99	f	CLL	No	#N/A	#N/A	0	0	#N/A	#N/A	#N/A	1	P0495	CD19+	2012	#N/A
100	f	CLL	Yes	U	LP	0	0	0	0	0	0	P0503	CD19+	2007	2011
101	m	CLL	No	M	IP	0	0	0	0	0	0	P0504	CD19+	2007	#N/A
102	m	CLL	Yes	U	LP	0	0	1	0	0	0	P0506	CD19+	2007	2007
103	f	CLL	Yes	U	LP	0	0	0	0	0	1	P0508	CD19+	2005	2008
104	m	CLL	No	#N/A	#N/A	0	0	0	0	0	0	P0515	CD19+	2012	#N/A
105	m	CLL	Yes	M	IP	0	0	0	0	0	1	P0518	Pellet	2006	2009
106	m	CLL	No	U	LP	0	1	0	0	0	0	P0526	CD19+	2013	#N/A
107	m	CLL	Yes	M	HP	0	0	0	0	1	0	P0528	CD19+	2004	2012
108	m	CLL	No	#N/A	#N/A	#N/A	#N/A	0	0	0	#N/A	P0529	CD19+	2013	#N/A
109	m	CLL	No	#N/A	HP	0	0	0	0	0	0	P0559	CD19+	2008	#N/A
110	f	CLL	Yes	M	HP	#N/A	#N/A	0	0	0	#N/A	P0563	CD19+	1998	2000
111	m	Atyp. CLL	#N/A	#N/A	#N/A	0	0	0	0	0	1	P0564	CD19+	#N/A	#N/A
112	f	CLL	Yes	U	LP	0	0	0	0	0	0	P0581	CD19+	2010	2011
113	f	CLL	Yes	#N/A	#N/A	#N/A	#N/A	0	0	0	#N/A	P0583	CD19+	2008	#N/A
114	m	CLL	No	M	HP	0	0	0	0	0	0	P0600	CD19+	2011	#N/A
115	f	CLL	Yes	U	LP	0	1	0	0	0	0	P0603	CD19+	2012	2014
116	f	CLL	No	U	LP	0	0	0	0	0	0	P0604	CD19+	2008	#N/A
117	f	CLL	No	U	LP	0	0	#N/A	#N/A	#N/A	0	P0607	CD19+	2013	#N/A
118	m	CLL	Yes	#N/A	IP	0	0	1	0	1	0	P0610	CD19+	2006	2009
119	f	CLL	No	M	HP	1	0	0	0	0	0	P0615	CD19+	2009	#N/A
120	f	CLL	#N/A	#N/A	#N/A	0	0	0	0	0	0	P0616	CD19+	#N/A	#N/A
121	m	CLL	Yes	U	LP	0	0	1	0	0	1	P0618	CD19+	2012	2013
122	f	CLL	Yes	M	IP	0	0	1	0	0	0	P0620	CD19+	2001	2001
123	f	CLL	No	M	IP	#N/A	#N/A	0	0	0	#N/A	P0638	CD19+	1989	#N/A
124	#N/A	CLL	#N/A	#N/A	#N/A	0	0	0	0	0	0	P0640	CD19+	#N/A	#N/A
125	m	CLL	Yes	U	LP	0	0	0	0	0	1	P0641	CD19+	2013	2014
126	m	Atyp. CLL	Yes	#N/A	LP	0	0	0	1	1	0	P0645	CD19+	2006	2009
127	f	CLL	Yes	M	IP	0	0	0	0	0	0	P0646	CD19+	2007	2014
128	m	CLL	No	M	HP	1	0	0	0	0	0	P0648	CD19+	2004	#N/A
129	f	CLL	No	M	HP	0	0	0	0	0	0	P0679	CD19+	2007	#N/A
130	m	CLL	Yes	U	IP	0	0	0	0	0	0	P0687	CD19+	2012	2013
131	m	Atyp. CLL	Yes	U	IP	0	0	0	0	1	0	P0689	CD19+	2004	2009
132	m	CLL	#N/A	#N/A	#N/A	0	1	0	0	1	0	P0694	CD19+	#N/A	#N/A
133	f	CLL/ET	Yes	#N/A	#N/A	#N/A	#N/A	0	0	1	#N/A	P0696	CD19+	2011	#N/A
134	f	CLL	No	#N/A	#N/A	0	0	0	0	0	0	P0698	CD19+	2013	#N/A
135	m	CLL	Yes	U	LP	0	0	0	0	0	0	P0701	CD19+	2013	2014
136	m	CLL	Yes	U	LP	0	0	0	0	0	0	P0706	CD19+	2004	2014
137	m	CLL	#N/A	#N/A	#N/A	0	0	0	0	0	0	P0708	CD19+	#N/A	#N/A
138	m	CLL	Yes	U	LP	1	0	0	0	0	0	P0711	CD19+	2008	2013
139	f	CLL	#N/A	#N/A	#N/A	0	0	0	0	0	1	P0714	CD19+	#N/A	#N/A
140	m	CLL	No	M	HP	0	0	0	0	0	1	P0715	CD19+	2008	#N/A
141	m	CLL	Yes	M	HP	0	0	0	0	0	0	P0716	CD19+	2012	2014
142	m	CLL	Yes	U	LP	1	0	0	0	0	0	P0720	CD19+	2013	2014
143	f	CLL	No	U	LP	1	0	0	0	0	0	P0721	CD19+	2013	#N/A
144	m	CLL	No	M	IP	0	0	1	0	0	0	P0723	CD19+	2008	#N/A
145	m	CLL	Yes	U	LP	#N/A	1	0	0	0	1	P0726	CD19+	2013	2013
146	m	CLL	No	U	LP	0	1	0	0	0	0	P0729	CD19+	2013	#N/A
147	m	CLL	Yes	U	LP	0	0	0	0	0	1	P0734	CD19+	2013	2014
148	f	CLL	Yes	M	HP	1	0	0	0	0	0	P0735	CD19+	2013	2013
149	m	CLL	Yes	U	LP	1	0	0	0	0	0	P0740	CD19+	2012	2015
150	m	CLL	Yes	U	LP	0	0	0	0	0	0	P0742	CD19+	2014	2014
151	m	CLL	No	U	LP	0	1	0	1	0	0	P0747	CD19+	2011	#N/A
152	m	CLL	Yes	U	LP	0	0	0	0	1	0	P0753	CD19+	2011	2011
153	f	CLL	Yes	#N/A	HP	1	0	0	0	0	1	P0759	CD19+	2001	2001
154	f	CLL	Yes	U	LP	0	0	0	0	1	1	P0760	CD19+	2012	2014
155	m	CLL	Yes	U	LP	0	0	#N/A	#N/A	#N/A	1	P0766	CD19+	2008	2010
156	m	CLL	Yes	U	LP	#N/A	#N/A	0	0	1	#N/A	P0772	CD19+	2005	2005
157	m	CLL	Yes	M	HP	#N/A	#N/A	0	0	0	1	P0777	CD19+	1999	1999
158	m	CLL	Yes	#N/A	HP	0	0	0	0	0	0	P0779	CD19+	2005	2014
159	m	CLL	No	#N/A	#N/A	0	0	0	0	0	0	P0780	CD19+	2014	#N/A
160	f	CLL	#N/A	#N/A	#N/A	1	0	0	0	1	0	P0781	CD19+	#N/A	#N/A
161	f	CLL	Yes	M	IP	0	0	#N/A	#N/A	#N/A	0	P0789	CD19+	2002	2014
162	m	CLL	#N/A	#N/A	#N/A	0	0	#N/A	#N/A	#N/A	0	P0790	CD19+	2012	#N/A
163	m	CLL	No	M	HP	0	0	#N/A	#N/A	#N/A	0	P0792	CD19+	2007	#N/A
164	m	CLL	Yes	U	LP	#N/A	#N/A	#N/A	#N/A	#N/A	1	P0797	CD19+	2010	2013
165	f	CLL	#N/A	#N/A	#N/A	0	0	#N/A	#N/A	#N/A	0	P0817	CD19+	2013	#N/A
166	m	CLL	#N/A	#N/A	#N/A	0	0	#N/A	#N/A	#N/A	0	P0818	CD19+	2010	#N/A
167	f	CLL	No	#N/A	#N/A	#N/A	#N/A	#N/A	#N/A	#N/A	#N/A	P0880	CD19+	2002	#N/A
168	m	CLL	Yes	#N/A	#N/A	0	0	#N/A	#N/A	#N/A	0	P0885	CD19+	2007	2007
169	m	CLL	Yes	#N/A	#N/A	#N/A	#N/A	#N/A	#N/A	#N/A	#N/A	P0888	CD19+	2006	2010
170	m	CLL	#N/A	#N/A	#N/A	1	0	#N/A	#N/A	#N/A	0	P0894	CD19+	#N/A	#N/A
171	m	CLL	No	#N/A	#N/A	#N/A	#N/A	#N/A	#N/A	#N/A	#N/A	P0895	CD19+	2013	#N/A
172	m	CLL	No	#N/A	#N/A	#N/A	#N/A	#N/A	#N/A	#N/A	#N/A	P0952	CD19+	2014	#N/A
173	m	CLL	No	#N/A	#N/A	0	0	#N/A	#N/A	#N/A	0	P0957	CD19+	2013	#N/A
174	f	CLL	No	#N/A	#N/A	0	0	#N/A	#N/A	#N/A	0	P0959	CD19+	2008	#N/A
175	m	CLL	No	#N/A	#N/A	0	1	#N/A	#N/A	#N/A	0	P0971	CD19+	2014	#N/A
176	m	CLL	No	#N/A	#N/A	0	0	#N/A	#N/A	#N/A	0	P0974	CD19+	2012	#N/A
177	m	CLL	No	#N/A	#N/A	#N/A	#N/A	#N/A	#N/A	#N/A	#N/A	P0980	CD19+	2014	#N/A
178	f	CLL	No	#N/A	#N/A	0	0	#N/A	#N/A	#N/A	0	P0982	CD19+	2012	#N/A
179	f	CLL	No	#N/A	#N/A	#N/A	#N/A	#N/A	#N/A	#N/A	#N/A	P0992	CD19+	2014	#N/A
180	m	CLL	No	#N/A	#N/A	0	0	#N/A	#N/A	#N/A	0	P0995	CD19+	2008	#N/A
181	m	CLL	No	#N/A	#N/A	0	0	#N/A	#N/A	#N/A	0	P0999	CD19+	1995	#N/A
182	m	CLL	#N/A	#N/A	#N/A	#N/A	#N/A	#N/A	#N/A	#N/A	#N/A	P1016	CD19+	2014	#N/A
183	m	CLL	No	#N/A	#N/A	#N/A	0	#N/A	#N/A	#N/A	0	P1030	CD19+	2015	#N/A
184	m	CLL	No	#N/A	#N/A	0	0	#N/A	#N/A	#N/A	0	P1035	CD19+	2008	#N/A
